# Persistent cell proliferation signals correlates with increased glycolysis in tumor hypoxia microenvironment across cancer types

**DOI:** 10.1101/2020.03.16.993311

**Authors:** Jinfen Wei, Kaitang Huang, Meiling Hu, Zixi Chen, Yunmeng Bai, Shudai Lin, Hongli Du

**Author notes:** These authors contributed equally (Jinfen Wei, Kaitang Huang). Correspondence address should be addressed to Hongli Du.

## Abstract

**Background:** Altered metabolism is a hallmark of cancer and glycolysis is one of the important factors promoting tumor development. Given that the absence of multi-sample big data research about glycolysis, the molecular mechanisms involved in glycolysis or the relationships between glycolysis and tumor microenvironment are not fully studied. Thus, a more comprehensive approach in a pan-cancer landscape may be needed.

**Methods:** Here, we develop a computational pipeline to study multi-omics molecular features defining glycolysis activity and identify molecular alterations that correlate with glycolysis. We apply a 22-gene expression signature to define the glycolysis activity landscape and verify the robustness using clinically defined glycolysis samples from several previous studies. Based on gene expression signature, we classify about 5552 of 9229 tumor samples into glycolysis score-high and score-low groups across 25 cancer types from The Cancer Genome Atlas (TCGA) and demonstrate their prognostic associations. Moreover, using genomes and transcriptome data, we characterize the association of copy-number aberrations (CNAs), somatic single-nucleotide variants (SNVs) and hypoxia signature with glycolysis activity.

**Findings:** Gene set variation analysis (GSVA) score by gene set expression was verified robustly to represent glycolytic activity and highly glycolytic tumors presented a poor overall survival in some cancer types. Then, we identified various types of molecular features promoting tumor cell proliferation were associated with glycolysis activity. Our study showed that TCA cycle and respiration electron transport were active in glycolysis-high tumors, indicating glycolysis was not a symptom of impaired oxidative metabolism. The glycolytic score significantly correlated with hypoxia score across all cancer types. Glycolysis score was also associated with elevated genomic instability. In all tumor types, high glycolysis tumors exhibited characteristic driver genes altered by CNAs identified multiple oncogenes and tumor suppressors. We observed widespread glycolysis-associated dysregulation of mRNA across cancers and screened out HSPA8 and P4HA1 as the potential modulating factor to glycolysis. Besides, the expression of genes encoding glycolytic enzymes positively correlated with genes in cell cycle.

**Interpretation:** This is the first study to identify gene expression signatures that reflect glycolysis activity, which can be easily applied to large numbers of patient samples. Our analysis establishes a computational framework for characterizing glycolysis activity using gene expression data and defines correlation of glycolysis with the hypoxia microenvironment, tumor cell cycle and proliferation at a pan-cancer landscape. The findings suggest that the mechanisms whereby hypoxia influence glycolysis are likely multifactorial. Our finding is significant not just in demonstrating definition value for glycolysis but also in providing a comprehensive molecular-level understanding of glycolysis and suggesting a framework to guide combination therapy that may block the glycolysis pathway to control tumor growth in hypoxia microenvironment.
