## Supplementary tables for "Persistent cell proliferation signals correlates with increased glycolysis in tumor hypoxia microenvironment across cancer types": Supplement table 1. TCGA tumor type descriptions and sample sizes.xlsx

### Sheet: Sheet1
Supplementary table 1. TCGA tumor type descriptions and the sample size
Cancer Type	Size	Description
Pan-cancer	9229
BLCA	408	Bladder urothelial carcinoma
BRCA	1091	Breast invasive carcinoma
CESC	304	Cervical squamous cell carcinoma and endocervical adenocarcinoma
COAD	456	Colon adenocarcinoma and rectum adenocarcinoma
ESCA	161	Esophageal carcinoma
GBM	154	Glioblastoma multiforme
HNSC	500	Head and neck squamous cell carcinoma
KIRC	530	Kidney renal clear cell carcinoma
KIRP	288	Kidney renal papillary cell carcinoma
LGG	511	Lower grade glioma
LIHC	371	Liver hepatocellular carcinoma
LUAD	513	Lung adenocarcinoma
LUSC	501	Lung squamous cell carcinoma
OV	374	Ovarian serous cystadenocarcinoma
PAAD	177	Pancreatic adenocarcinoma
PCPG	178	Pheochromocytoma and paraganglioma
PRAD	495	Prostate adenocarcinoma
READ	166	Rectum adenocarcinoma
SARC	259	Sarcoma
SKCM	103	Skin cutaneous melanoma
STAD	375	Stomach adenocarcinoma
TGCT	150	Testicular Germ Cell Tumors
THCA	502	Thyroid carcinoma
THYM	119	Thymoma
UCEC	543	Uterine corpus endometrial carcinoma.
