## Supplementary tables for "Persistent cell proliferation signals correlates with increased glycolysis in tumor hypoxia microenvironment across cancer types": Supplement table 7. Association of glycolysis and P4HA1, HSPA8 in hypoxia microenvironment..xlsx

### Sheet: hypoxia_HSPA8-glycolysis
Supplementary table 7. Association of glycolysis and P4HA1, HSPA8 in hypoxia microenvironment.
Table 7-1. The difference of glycolysis score between HSPA8-high and low expression samples in different hypoxia condition.
cancer	x±σ		p1_value	x±σ		p2_value
	typeI(Hypoxia score−/HSPA8−)	typeII(Hypoxia score−/HSPA8+)		typeIII(Hypoxia score+/HSPA8−)	typeIV(Hypoxia score+/HSPA8+)
BLCA	-0.4253±0.2155	-0.2845±0.2563	0.00011584	0.2414±0.2669	0.351±0.2152	0.0031812
BRCA	-0.3852±0.2145	-0.2608±0.2455	3.12624e-09	0.1849±0.2715	0.2834±0.2738	4.49811e-05
CESC	-0.4038±0.2145	-0.2819±0.2635	0.00315587	0.2395±0.2919	0.3398±0.2403	0.0275515
COAD	-0.3953±0.2546	-0.2893±0.2645	0.00369671	0.2492±0.3016	0.3317±0.2484	0.0368027
ESCA	-0.4276±0.2103	-0.3726±0.2279	0.26983	0.2533±0.2941	0.3842±0.2418	0.036796
GBM	-0.3544±0.267	-0.3751±0.167	0.679079	0.3212±0.3177	0.2923±0.2563	0.666108
HNSC	-0.3199±0.2747	-0.3023±0.2497	0.596138	0.2024±0.3138	0.2691±0.2672	0.0767115
KIRC	-0.4042±0.2702	-0.307±0.295	0.0080912	0.2696±0.3158	0.3659±0.245	0.0101007
KIRP	-0.4402±0.2467	-0.2235±0.3023	1.39321e-05	0.2098±0.2997	0.3427±0.2292	0.00494082
LGG	-0.3414±0.226	-0.2365±0.2493	0.000578535	0.1384±0.2848	0.2538±0.2637	0.0010132
LIHC	-0.2917±0.2577	-0.1656±0.275	0.00294866	0.0642±0.3062	0.2257±0.2431	0.000404426
LUAD	-0.3906±0.2482	-0.2434±0.2505	8.87338e-06	0.1961±0.2606	0.3418±0.247	1.7745e-05
LUSC	-0.3613±0.2576	-0.2511±0.2736	0.00160945	0.2133±0.2969	0.3046±0.2583	0.0130395
OV	-0.4046±0.2119	-0.1956±0.2693	7.39204e-08	0.1776±0.2955	0.2991±0.2014	0.0021596
PAAD	-0.3743±0.2631	-0.4126±0.2247	0.461094	0.2625±0.2463	0.3682±0.2082	0.0329691
PCPG	-0.4371±0.1909	-0.1112±0.2297	4.15275e-10	0.0689±0.3232	0.3084±0.2452	0.000241289
PRAD	-0.3142±0.245	-0.2185±0.2535	0.00446979	0.1431±0.2462	0.2446±0.2481	0.00228753
READ	-0.345±0.2822	-0.2045±0.2848	0.0343029	0.2508±0.253	0.2356±0.2229	0.784592
SARC	-0.3899±0.2273	-0.2387±0.2796	0.00181315	0.1704±0.2605	0.2841±0.289	0.0224332
SKCM	-0.3593±0.31	-0.3163±0.2809	0.6067	0.2284±0.2689	0.3181±0.3015	0.271151
STAD	-0.4368±0.2314	-0.2457±0.2501	1.51793e-06	0.1223±0.2989	0.3819±0.248	3.74678e-08
TGCT	-0.4831±0.2099	-0.3851±0.2137	0.0544229	0.2709±0.3311	0.4326±0.2549	0.027814
THCA	-0.2885±0.2738	-0.1432±0.2617	5.76232e-05	0.1077±0.2688	0.191±0.2523	0.0181826
THYM	-0.4117±0.2051	-0.1612±0.2583	0.000857689	0.1063±0.2586	0.3317±0.2624	0.00361231
UCEC	-0.445±0.2494	-0.1947±0.2998	9.63064e-11	0.2012±0.2831	0.3552±0.2324	1.15764e-05
Pan-cancer	-0.372±0.2525	-0.2717±0.2623	1.12842e-37	0.2003±0.2874	0.3032±0.2569	4.44702e-35

### Sheet: hypoxia_HSPA8-log2(PGK1+1)
Table 7-2. The difference of PGK1 mRNA abundance between HSPA8-high and low expression samples in different hypoxia condition.
cancer	x±σ		p1_value	x±σ		p2_value
	typeI(Hypoxia score−/HSPA8−)	typeII(Hypoxia score−/HSPA8+)		typeIII(Hypoxia score+/HSPA8−)	typeIV(Hypoxia score+/HSPA8+)
BLCA	6.9226±0.9095	7.908±0.4118	4.834e-21	8.148±0.7374	8.6315±0.6466	6.76318e-06
BRCA	7.3804±0.6207	7.9908±0.3778	1.67017e-39	8.1141±0.6928	8.5412±0.6229	1.44533e-12
CESC	7.6743±0.7601	8.2136±0.5902	2.3258e-06	8.5537±0.7151	8.8767±0.6148	0.00451398
COAD	8.0813±0.493	8.5916±0.5246	2.20903e-11	8.5027±0.5366	9.0322±0.4912	9.46436e-12
ESCA	7.3565±0.5596	7.7385±0.3803	0.000468511	7.9993±0.5759	8.1783±0.5994	0.179677
GBM	8.0038±0.5565	8.3141±0.5169	0.0134279	8.9507±0.5109	9.2535±0.541	0.0138514
HNSC	8.1275±0.6794	8.3918±0.5001	0.000473385	8.7514±0.643	8.88±0.5269	0.0917021
KIRC	8.1348±0.9959	9.0641±0.5421	1.35079e-19	9.0985±0.711	9.6403±0.3884	1.22087e-10
KIRP	6.9507±0.8965	8.1366±0.461	7.90574e-19	7.9875±0.6641	8.6462±0.5871	1.24699e-08
LGG	6.8783±0.3731	7.4062±0.2948	9.49037e-29	7.2024±0.5108	7.6684±0.5225	8.5987e-12
LIHC	6.2013±0.7448	6.9206±0.457	6.43332e-14	6.7825±0.9094	7.54±0.7759	1.17051e-07
LUAD	7.6674±0.5661	8.1989±0.5101	3.9469e-13	8.4261±0.727	9.0763±0.6122	9.22499e-12
LUSC	8.4174±0.6135	8.9172±0.5809	4.60753e-10	9.1137±0.5858	9.5621±0.5719	9.29159e-09
OV	7.2466±0.6205	7.925±0.4952	2.32179e-14	7.9051±0.5731	8.4902±0.5232	3.86111e-11
PAAD	7.0835±0.7375	7.483±0.3441	0.00153444	7.9674±0.5177	8.4895±0.5576	1.72031e-05
PCPG	6.4472±1.0332	7.8178±0.3251	2.66778e-12	7.3448±0.8117	8.1433±0.6005	2.08923e-06
PRAD	6.654±0.6866	7.295±0.297	1.78815e-20	7.0267±0.5442	7.5217±0.4527	1.83248e-11
READ	7.8836±0.8002	8.6154±0.5086	2.37096e-06	8.5389±0.541	8.9179±0.6175	0.00488942
SARC	7.1983±0.7018	7.5367±0.489	0.00154597	8.0014±0.8507	8.4901±0.9653	0.00316648
SKCM	7.1594±1.0942	8.3352±0.4425	3.07944e-06	7.9724±0.5379	8.7872±0.4573	1.60979e-06
STAD	6.797±0.5419	7.4485±0.4792	4.30921e-14	7.2792±0.6698	7.9031±0.573	6.07479e-09
TGCT	7.2637±0.9927	7.969±0.419	7.51593e-05	8.6611±0.6673	8.9599±0.6191	0.0553552
THCA	6.6629±0.7891	7.3356±0.3197	1.85021e-18	6.9543±0.3544	7.3441±0.3721	5.59442e-14
THYM	7.0801±0.7805	7.8214±0.2928	1.8105e-06	7.4168±0.7117	8.1303±0.3736	0.000433598
UCEC	6.4062±0.9887	7.7907±0.5111	3.31349e-38	7.6153±0.7379	8.4475±0.5912	4.72287e-17
Pan-cancer	7.2134±0.9577	8.005±0.6364	4.24555e-223	8.001±0.955	8.5652±0.833	1.06174e-90

### Sheet: hypoxia_HSPA8-log2(PGAM1+1)
Table 7-3. The difference of PGAM1 mRNA abundance between HSPA8-high and low expression samples in different hypoxia condition.
cancer	x±σ		p1_value	x±σ		p2_value
	typeI(Hypoxia score−/HSPA8−)	typeII(Hypoxia score−/HSPA8+)		typeIII(Hypoxia score+/HSPA8−)	typeIV(Hypoxia score+/HSPA8+)
BLCA	4.8378±0.8802	5.5906±0.5503	1.99739e-12	6.0633±0.6373	6.4658±0.5377	1.14603e-05
BRCA	5.1075±0.6384	5.6069±0.3032	1.6671e-30	5.6298±0.5065	5.9505±0.4114	8.51225e-14
CESC	5.4268±0.8412	5.9204±0.5394	2.00603e-05	6.2988±0.6926	6.63±0.5099	0.00174499
COAD	5.1943±0.5181	5.501±0.4281	3.08087e-06	5.7121±0.5325	6.1542±0.4437	2.30396e-09
ESCA	5.8198±0.6671	5.9088±0.3565	0.442928	6.9469±0.5965	6.9938±0.556	0.720545
GBM	6.414±0.4771	6.706±0.3908	0.00421675	6.8615±0.3799	7.0481±0.3677	0.0327051
HNSC	6.2105±0.6385	6.5154±0.5308	5.17974e-05	6.8678±0.5948	7.1525±0.3478	1.61519e-05
KIRC	5.607±0.9756	6.3263±0.6233	3.06479e-12	6.4732±0.5934	6.9688±0.3838	7.9454e-12
KIRP	4.7691±0.9385	5.8914±0.4328	7.90606e-17	5.7443±0.5844	6.3639±0.5754	4.84034e-09
LGG	5.7217±0.4806	6.0918±0.3889	6.9993e-11	6.0082±0.4621	6.3312±0.3795	7.57704e-09
LIHC	4.0879±0.8526	4.5655±0.4469	1.25546e-06	4.3443±0.8686	5.0697±0.5938	3.87026e-08
LUAD	4.9697±0.4954	5.4254±0.36	1.99334e-15	5.6183±0.473	6.1568±0.5125	2.89333e-15
LUSC	5.9588±0.5897	6.3803±0.494	3.88804e-09	6.6958±0.5221	6.9112±0.5385	0.00182618
OV	5.458±0.611	6.0795±0.4845	6.49638e-13	6.0688±0.6628	6.6045±0.5783	5.43426e-08
PAAD	4.7251±0.6899	5.2372±0.4285	6.33373e-05	5.3195±0.4136	5.757±0.3903	2.04607e-06
PCPG	4.5293±1.2345	6.0133±0.3771	6.36706e-11	5.4098±0.7584	6.2695±0.4712	4.07185e-08
PRAD	4.5939±0.6675	4.9559±0.361	7.64456e-08	4.907±0.5311	5.1735±0.406	7.10496e-05
READ	4.8811±0.7102	5.4249±0.3665	1.56981e-05	5.4324±0.3727	5.7563±0.456	0.000805914
SARC	5.1804±0.6609	5.6062±0.4725	3.7546e-05	5.5502±0.6668	6.1503±0.534	6.43448e-07
SKCM	5.0339±1.0899	5.5121±0.3442	0.0282265	5.8287±0.3149	6.3141±0.4604	4.61398e-05
STAD	5.3319±0.5779	5.6998±0.5143	1.83814e-05	5.7833±0.6099	6.2532±0.5872	1.63629e-06
TGCT	5.203±1.2094	6.4003±0.3492	6.31162e-08	6.6383±0.5788	7.1082±0.5013	0.000614603
THCA	4.3343±0.8157	5.0112±0.2694	1.12426e-18	4.7692±0.3658	5.1684±0.282	2.81644e-15
THYM	4.8023±0.9641	5.4784±0.3714	0.000250178	4.9444±0.9195	5.793±0.3888	0.000896295
UCEC	4.1046±1.0311	5.3496±0.5597	5.3098e-30	5.1726±0.6961	5.9885±0.6997	7.80511e-17
Pan-cancer	5.0395±0.9569	5.7651±0.6192	1.2589e-194	5.7657±0.8845	6.247±0.7218	6.58453e-81

### Sheet: hypoxia_P4HA1-glycolysis
Table 7-4. The difference of glycolysis score between P4HA1-high and low expression samples in different hypoxia condition.
cancer	x±σ		p1_value	x±σ		p2_value
	typeI(Hypoxia score−/P4HA1−)	typeII(Hypoxia score−/P4HA1+)		typeIII(Hypoxia score+/P4HA1−)	typeIV(Hypoxia score+/P4HA1+)
BLCA	-0.4164±0.2226	-0.2706±0.2523	0.000219039	0.193±0.236	0.359±0.2258	1.29884e-05
BRCA	-0.3449±0.2297	-0.32±0.2446	0.254065	0.1319±0.251	0.3011±0.2722	3.04382e-12
CESC	-0.388±0.2237	-0.268±0.2685	0.0116131	0.2075±0.2524	0.3349±0.2641	0.00700042
COAD	-0.3674±0.2694	-0.3342±0.2468	0.365137	0.2846±0.3174	0.3097±0.2484	0.558751
ESCA	-0.403±0.2346	-0.4055±0.186	0.959947	0.24±0.2435	0.3712±0.2774	0.0338636
GBM	-0.3759±0.222	-0.3336±0.2381	0.476919	0.1387±0.2964	0.3722±0.2524	0.00258415
HNSC	-0.369±0.235	-0.2147±0.2825	1.75305e-05	0.0943±0.275	0.3249±0.2639	7.87622e-10
KIRC	-0.4184±0.264	-0.2376±0.291	8.34218e-06	0.2825±0.3324	0.3482±0.2509	0.126831
KIRP	-0.3532±0.2881	-0.3465±0.2998	0.90343	0.2383±0.2288	0.3068±0.2794	0.137489
LGG	-0.2867±0.2678	-0.3044±0.2034	0.548012	0.233±0.2909	0.178±0.268	0.123487
LIHC	-0.2489±0.2509	-0.2474±0.2967	0.971903	0.1974±0.2626	0.1506±0.2858	0.252177
LUAD	-0.3664±0.259	-0.2507±0.2392	0.00113914	0.1559±0.2475	0.3344±0.2504	1.58555e-06
LUSC	-0.3652±0.2493	-0.2151±0.2823	7.8234e-05	0.1456±0.2744	0.3257±0.2603	2.29978e-06
OV	-0.3892±0.2148	-0.1489±0.2754	1.27362e-07	0.1837±0.2558	0.2763±0.245	0.024671
PAAD	-0.4195±0.2237	-0.2708±0.3026	0.0788885	0.0957±0.2087	0.3656±0.2088	0.000112981
PCPG	-0.332±0.2715	-0.172±0.2044	0.00474662	0.1575±0.2582	0.2158±0.321	0.387245
PRAD	-0.3284±0.2409	-0.2101±0.252	0.000278138	0.1335±0.2393	0.2602±0.2477	7.62246e-05
READ	-0.3347±0.2936	-0.2227±0.2722	0.0847442	0.2856±0.224	0.2159±0.236	0.186027
SARC	-0.2983±0.2606	-0.3872±0.2476	0.0542193	0.0908±0.2303	0.3315±0.2739	4.45704e-07
SKCM	-0.3185±0.3076	-0.39±0.2749	0.403468	0.2173±0.3142	0.3131±0.2752	0.293807
STAD	-0.4036±0.2506	-0.3053±0.2497	0.0138184	0.1725±0.2904	0.3507±0.277	0.000135714
TGCT	-0.4806±0.2078	-0.336±0.2061	0.0129158	0.2528±0.3069	0.407±0.2853	0.0638499
THCA	-0.2634±0.2931	-0.1986±0.2487	0.0617415	0.1736±0.2621	0.1547±0.2603	0.576144
THYM	-0.3522±0.2578	-0.315±0.2465	0.571136	0.1804±0.2583	0.3525±0.2802	0.0182396
UCEC	-0.411±0.2842	-0.2541±0.2826	2.67618e-05	0.2635±0.2732	0.3211±0.2535	0.0952821
Pan-cancer	-0.3529±0.2564	-0.2922±0.2653	5.55123e-14	0.1896±0.2745	0.3014±0.2661	4.30965e-40

### Sheet: hypoxia_P4HA1-log2(PGK1+1)
Table 7-5. The difference of PGK1 mRNA abundance between P4HA1-high and low expression samples in different hypoxia condition.
cancer	x±σ		p1_value	x±σ		p2_value
	typeI(Hypoxia score−/P4HA1−)	typeII(Hypoxia score−/P4HA1+)		typeIII(Hypoxia score+/P4HA1−)	typeIV(Hypoxia score+/P4HA1+)
BLCA	7.122±0.9296	7.661±0.6995	1.43799e-05	8.207±0.7199	8.5584±0.6938	0.00197342
BRCA	7.4857±0.647	7.8864±0.4396	2.03616e-16	8.0114±0.583	8.5547±0.6576	1.63932e-20
CESC	7.7578±0.7121	8.2401±0.714	0.00033696	8.3177±0.6253	8.9135±0.6184	1.05793e-06
COAD	8.1949±0.5474	8.4226±0.5601	0.00506686	8.6019±0.5198	8.948±0.5562	1.20749e-05
ESCA	7.4339±0.5236	7.6969±0.4856	0.0292493	7.7112±0.5124	8.2981±0.5322	1.37327e-05
GBM	7.9535±0.4929	8.6232±0.4054	1.65958e-07	8.69±0.3564	9.2862±0.5159	3.40717e-07
HNSC	8.0477±0.5993	8.5776±0.5051	2.06955e-12	8.4898±0.5708	9.0185±0.496	5.87802e-12
KIRC	8.2148±0.9644	9.1715±0.5297	1.10432e-20	9.0365±0.7176	9.5934±0.4502	1.30174e-08
KIRP	7.1595±0.9319	8.1826±0.4792	2.47508e-14	7.9282±0.5694	8.5428±0.6693	4.86438e-07
LGG	7.0638±0.4789	7.184±0.3438	0.0201352	7.3765±0.4776	7.5203±0.6194	0.0372689
LIHC	6.4217±0.8114	6.488±0.6331	0.532742	7.1274±0.7912	7.3829±0.955	0.0489666
LUAD	7.7642±0.5912	8.1466±0.5458	4.03351e-06	8.3635±0.6364	9.0022±0.6842	2.16395e-10
LUSC	8.4569±0.6189	8.9577±0.5749	2.97298e-09	9.1012±0.5677	9.5152±0.5957	3.84915e-07
OV	7.406±0.6028	7.8139±0.7122	0.000341876	8.1206±0.5812	8.3029±0.6226	0.0583427
PAAD	7.2129±0.6475	7.5667±0.2783	0.00111583	7.5431±0.3026	8.388±0.5335	1.59404e-10
PCPG	6.8606±1.1267	7.6443±0.413	6.5423e-06	7.6682±0.6815	7.8249±0.845	0.378101
PRAD	6.628±0.698	7.2503±0.3412	1.18849e-17	7.0671±0.4896	7.5378±0.49	2.57681e-12
READ	7.911±0.8194	8.567±0.5218	2.77446e-05	8.4671±0.5187	8.9586±0.5987	0.000209916
SARC	7.2561±0.6586	7.448±0.6179	0.0971484	7.7841±0.8679	8.6171±0.8585	6.4876e-07
SKCM	7.3622±1.1181	8.1943±0.6477	0.00141869	8.0334±0.6332	8.6609±0.5273	0.0015231
STAD	6.8505±0.5588	7.3755±0.5462	1.6767e-08	7.3655±0.6121	7.8438±0.6489	3.44176e-06
TGCT	7.3708±0.9112	8.0617±0.5254	0.000172191	8.474±0.4612	8.9647±0.6625	0.000900243
THCA	6.6697±0.8153	7.2495±0.3919	1.02812e-12	7.0247±0.4172	7.327±0.3597	1.6563e-08
THYM	6.972±0.9365	7.6148±0.3208	0.00153502	7.796±0.595	8.0244±0.6007	0.149564
UCEC	6.51±1.0648	7.6298±0.6255	4.59008e-23	7.6618±0.6939	8.4101±0.6579	7.2421e-15
Pan-cancer	7.2778±0.8839	7.9968±0.8169	3.87041e-155	7.717±0.7693	8.6827±0.8215	1.34522e-289

### Sheet: hypoxia_P4HA1-log2(LDHA+1)
Table 7-6. The difference of LDHA mRNA abundance between P4HA1-high and low expression samples in different hypoxia condition.
cancer	x±σ		p1_value	x±σ		p2_value
	typeI(Hypoxia score−/P4HA1−)	typeII(Hypoxia score−/P4HA1+)		typeIII(Hypoxia score+/P4HA1−)	typeIV(Hypoxia score+/P4HA1+)
BLCA	6.9757±0.8894	7.4082±0.7028	0.000359038	8.4566±0.9241	8.6773±0.8027	0.11402
BRCA	7.7725±0.6153	8.2757±0.4877	1.03107e-22	8.3494±0.6021	8.8235±0.618	2.65093e-16
CESC	8.074±0.5378	8.488±0.6296	0.000312763	8.7793±0.5659	9.2359±0.6398	4.23157e-05
COAD	8.3286±0.4832	8.652±0.4717	5.36606e-06	8.7796±0.5095	9.2457±0.4233	8.66234e-10
ESCA	8.1812±0.5577	8.5987±0.3925	0.00021913	8.9112±0.7509	9.4694±0.5279	0.00133795
GBM	7.6185±0.6273	8.1881±0.6011	0.000626991	8.4075±0.3844	8.9196±0.4589	9.18571e-06
HNSC	8.5821±0.6898	8.7912±0.52	0.00721592	9.3892±0.575	9.6365±0.554	0.00107292
KIRC	8.8824±0.9074	9.772±0.3961	1.17032e-23	9.8685±0.4014	10.0875±0.3433	6.51078e-05
KIRP	7.1879±0.8067	8.1596±0.6221	2.37956e-11	7.616±0.6473	8.7322±0.7661	2.96571e-13
LGG	5.3646±0.7645	5.6513±0.7481	0.00292296	6.3739±0.7544	6.3706±0.9682	0.975704
LIHC	7.1657±0.7174	7.3249±0.5472	0.088102	7.7852±0.7423	7.938±0.8112	0.186789
LUAD	8.0261±0.6066	8.3866±0.5196	7.29819e-06	8.7594±0.5217	9.1244±0.6475	9.00247e-06
LUSC	8.374±0.6496	8.6901±0.6037	0.000226067	9.1016±0.6183	9.342±0.5273	0.00319014
OV	8.1399±0.6491	8.3581±0.552	0.0212215	8.8611±0.5601	9.0867±0.6605	0.0190739
PAAD	7.386±1.0633	8.0252±0.3344	5.67604e-05	8.2077±0.5391	8.8256±0.4653	0.00038523
PCPG	5.773±0.7329	6.6366±0.7035	1.14002e-05	6.6701±0.7186	7.5821±0.8099	8.13287e-06
PRAD	6.7107±0.552	7.0819±0.4284	9.21682e-09	7.3039±0.5201	7.677±0.5786	2.83115e-07
READ	8.128±0.6724	8.7944±0.4137	3.07648e-07	8.4549±0.5817	9.0759±0.472	7.48095e-06
SARC	7.4936±0.6724	7.4264±0.8113	0.62752	8.2613±0.6002	8.804±0.8312	3.54467e-05
SKCM	8.2545±1.0067	8.4977±0.7289	0.327285	8.7852±0.5441	9.2124±0.5277	0.01194
STAD	7.885±0.5507	8.0985±0.5051	0.0100802	8.4127±0.5836	8.9558±0.6405	7.25612e-08
TGCT	6.8612±0.559	7.0693±0.9609	0.380767	7.9017±0.8519	8.447±0.6739	0.0176131
THCA	6.9671±0.7315	7.1999±0.4433	0.00190711	7.5837±0.3966	7.6415±0.4507	0.286629
THYM	6.6652±0.5828	6.8455±0.5588	0.228223	7.3458±0.4767	7.605±0.7844	0.141402
UCEC	7.4502±0.7397	8.0675±0.5634	5.58755e-13	8.4882±0.6174	8.932±0.7149	3.05853e-07
Pan-cancer	7.4078±1.0769	8.2318±0.8852	4.46696e-158	7.9622±1.0557	8.9633±0.8813	2.94673e-201
